# A divergent cyclin/cyclin-dependent kinase complex controls the atypical replication of a malaria parasite during gametogony and transmission

**DOI:** 10.1101/2020.02.14.928432

**Authors:** Aurélia C Balestra, Mohammad Zeeshan, Edward Rea, Carla Pasquarello, Lorenzo Brusini, Tobias Mourier, Amit Kumar Subudhi, Natacha Klages Jemelin, Patrizia Arboit, Rajan Pandey, Declan Brady, Sue Vaughan, Anthony A Holder, Arnab Pain, David J P Ferguson, Alexandre Hainard, Rita Tewari, Mathieu Brochet

**Author notes:** Contributed equally (Aurélia C Balestra, Mohammad Zeeshan). Contributed equally (Edward Rea, Carla Pasquarello).

## Abstract

Cell cycle transitions are generally triggered by variation in the activity of cyclin-dependent kinases (CDKs) bound to cyclins. Malaria-causing parasites have a life cycle with unique cell-division cycles, and a repertoire of divergent CDKs and cyclins of poorly understood function and interdependency. We show that *Plasmodium berghei* CDK-related kinase 5 (CRK5), is a critical regulator of atypical mitosis in the gametogony and is required for mosquito transmission. It phosphorylates canonical CDK motifs of components in the pre-replicative complex and is essential for DNA replication. During a replicative cycle, CRK5 stably interacts with a single *Plasmodium*-specific cyclin (SOC2), although we obtained no evidence of SOC2 cycling by transcription, translation or degradation. Our results provide evidence that during *Plasmodium* male gametogony, this divergent cyclin/CDK pair fills the functional space of other eukaryotic cell-cycle kinases controlling DNA replication.
