## Supplementary file 5 for "A divergent cyclin/cyclin-dependent kinase complex controls the atypical replication of a malaria parasite during gametogony and transmission"

### Sheet: Table S4
Description	Oligo name	5' to 3' sequence	Notes
crk5 deletion	N1001	CCCCGGGCCCCGCAAATCAATAAAAAAAAAAAAAAAGAAGC	ApaI site underlined
	N1002	GGGGAAGCTTACTACTTTCCCTTTATATACATCACC	HindIII site underlined
	N1003	CCCCGAATTCGTAGAAATCAAGCATGTTCAGTTACAA	EcoRI site underlined
	N1004	GGGGTCTAGAATTTGTTAAAAACAGAAAATGAGAGTCAC	XbaI site underlined
	N100 KO1	CCACTGTTTGCACTATTTACTATAG
	N100 KO2	CCACTTCCATTTTTGATACTTCCATTT
	Int N100	GCTGTGATTCAAATTTGAGCTTGC
	ol248	GATGTGTTATGTGATTAATTCATACAC
crk5 GFP tagging	T1851	CCCCGGTACCAGTAAATTCTTTGGGAAAGCCCAATAA	KpnI site underlined
	T1852	CCCCGGGCCCTGTAAATTCTTTGAATGAACGAATATTTTGAG	ApaI site underlined
	IntT185	TAGGTAAGCCATTATTTCGAGGGGTA
	ol492	ACGCTGAACTTGTGGCCG
cdkrs GFP tagging	T2461	CCCCGGTACCGCCAAATTAGTACAGATCATAG	KpnI site underlined
	T2462	CCCCGGGCCCATTATATCTTTGCATTTGAACAGCCATTC	ApaI site underlined
	IntT246	GTAGAGCAGTGTCAAATCATTTAAAGAC
	ol492	ACGCTGAACTTGTGGCCG
crk5 HA and AID/HA tagging	crk5-AID/HA-F	CTACAAATCGAGTATATACTCAAAATATTCGTTCATTCAAAGAATTTACAAAGGCGCATAACGATACCAC
	crk5-AID/HA-R	AAATACACGATTTTTATTTCCTTAACCCCCATATTTTTACATTATTATAAGTAATTCGTGCGCGTCAGCAGGTTACAGTCCGCCTACTGCGACTATAGA
	crk5-AID/HA QCR1	AGCGGAAGACGATCTTTTGCT
	crk5-AID/HA QCR2	CACCTTTTGCAAACACAAGGT
cdkrs deletion	cdkrs KO-F	TAACTGCAGAAGATAAATTAAGAATGGCTGTTCAAATGCAAAGATATAATAAGGCGCATAACGATACCAC
	cdkrs KO-R	ACACTTTAGTAAAAATTAAAAAAAAAAAAATTGTATTTATAAAAAATAATCCGCCTACTGCGACTATAGA
	cdkrs KO QCR1	AGGCCCCGTTTGCTACTCATCCA
	cdkrs KO QCR2	TGTCAATCATATACCAACCAGAGTGT
soc2 mutation	soc2 delF	GTTATAGTAATAGCATTGGATATTTTAAAGCATATGATCAATCCATTGGTAAGGCGCATAACGATACCAC
	soc2 delR	GTTTTGAGCACTTCCTCAATATACACATTTTGCAATGTTTTAATTTTTAACCGCCTACTGCGACTATAGA
	soc2 mutF	CCGTTAATCAAATTTTCGGATCT
	soc2 seqF	TCATTCGCTAAATTTCCTTGTG
	soc2 mutR	GTTTTGAGCACTTCCTCAATATACACATTTTGCAATGTTTTAATTTTTAAAGCTGCACCAATGGATTGATCATATGCT
crk5 1-562	crk5 1-562 F	ATTTTTTATGTAAATCTAATGATAAATATGCTAAAGTTATTTTTAAATTAAAGGCGCATAACGATACCAC
	crk5 1-562 R	AAATACACGATTTTTATTTCCTTAACCCCCATATTTTTACATTATTATAACCGCCTACTGCGACTATAGA
	crk5 1-562 QCR1	ATCACACCCTTGGTTTGCTG
	crk5 1-562 QCR2	TAAGAAAAACGGGGCCCTTA
GW primers	GW1	CATACTAGCCATTTTATGTG
	GW2	CTTTGGTGACAGATACTAC
qPCR	hsp70 FW	GTATTATTAATGAACCCACCGCT	PBANKA_081890
	hsp70 RV	GAAACATCAAATGTACCACCTCC
	arginyl-tRNA FW	TTGATTCATGTTGGATTTGGCT	PBANKA_143420
	arginyl-tRNA RV	ATCCTTCTTTGCCCTTTCAG
	CRK5 FW	GGTAAGCCATTATTTCGAGGG	PBANKA_123020
	CRK5 RV	TCGTCATTATTGGGCTTTCCC
	CDC20 FW	ATGTTTGGTAACTATTTGGCGG	PBANKA_0510600
	CDC20 RV	ATCCCATATTTCTACTGCACCA
	CDPK4 FW	AAATGTTGATGTACACAAGTGC	PBANKA_0615200
	CDPK4 RV	ATGTTCTAATGCATCTCTTGCT
	MAP2 FW	AATGAAGAACCAGGGCCA	PBANKA_0933700
	MAP2 RV	ACCATCTAGTAACTACATGGCT
	SRPK1 FW	CACGAACATGGAAGCGATATGG	PBANKA_040110
	SRPK1 RV	GACTCCTTTCATATTCTTCGTCGT
	NEK1 FW	CTGCGAAAAGGAAGGCTATG	PBANKA_144300
	NEK1 RV	CGCTCTCTTTCCACTCTTCC
	Kinesin 8 FW	CGAAGGAGGGTTCTCCTAATG	PBANKA_020270
	Kinesin 8 RV	TGGTGTCCTTCCCTTTCCTG
	P31 FW	ATTCATTGTAGGCATGGTAGG	PBANKA_0921400
	P31 RV	TATATGCTGCAACGAATTCAC
	UIS2 FW	GCAAAACGGATTCCAGGTTA	PBANKA_132800
	UIS2 RV	GCTCACGGAAGGATCGATAA
	SAS6 FW	GAACAATATCACTGCATCCCC	PBANKA_010620
	SAS6 RV	GCTGGTGTGTAACCTATTCCT
	Ark2 FW	AGCGGACATGTGGAAGTAGC	PBANKA_040740
	Ark2 RV	CCCCCACTATTTCGCTTGTAT
