## Supplementary file 6 for "A divergent cyclin/cyclin-dependent kinase complex controls the atypical replication of a malaria parasite during gametogony and transmission"

### Sheet: Feuil1
TMT11plex	126	127N	127C	128N	128C	129N	129C	130N	130C	131	131 C
Replicate 1	CRK5 0'	CRK5 15'	CRK5 30'	CRK5 45'	CRK5 60'	WT 0'	WT15'	WT 30'	WT 45'	WT 60'	All samples
TMT11plex	126	127N	127C	128N	128C	129N	129C	130N	130C	131	131 C
Replicate 2	CRK5 0'	CRK5 15'	CRK5 30'	CRK5 45'	CRK5 60'	WT 0'	WT15'	WT 30'	WT 45'	WT 60'	All samples
