## Supplementary material for "A divergent cyclin/cyclin-dependent kinase complex controls the atypical replication of a malaria parasite during gametogony and transmission": Figure 2 - supplement figure 1 - source data 1

### Sheet: Figure S2
PbCDPK4	PfCrk4	AurB	CDK2	ATM	Chk1	CDK1	GSK3B	Abl	CK2A1	ERK1	ERK2	AMPKA1	P38A	PfPKAc	PKACA	PKCD	Src	CAMK2A
0.384615	0.257576	0.120567	0.126437	0.11165	0.096515	0.082555	0.078804	0.063253	0.054581	0.057851	0.050398	0.057402	0.051118	0.037037	0.037603	0.038008	0.031655	0.028571
