## Supplementary material for "A divergent cyclin/cyclin-dependent kinase complex controls the atypical replication of a malaria parasite during gametogony and transmission": Figure 3 - supplement figure 1 - source data 2

### Sheet: Sheet1
crk1.pfal	PF3D7_0417800
crk1.prei	PRCDC_0415300
crk1.pkno	PKNH_0510200
crk1.pviv	PVX_089980
crk1.pcha	PCHAS_0728900
crk1.pyoe	PY17X_0719900
crk1.tann	TA09000
crk1.tpar	TP04_0551
crk1.bbov	BBOV_II004380
crk1.tgon	TGME49_304970
crk1.ncan	NCLIV_001240
crk1.eten	ETH_00003400
crk1.cvel	Cvel_4901
crk1.vbra	Vbra_20922
crk1.smin	symbB.v1.2.24114
crk1.pmar	EER16049
crk1.tthe	EAR87479
crk2.pfal	PF3D7_1356900
crk2.prei	PRCDC_1355800
crk2.pkno	PKNH_1114600
crk2.pviv	PVX_114825
crk2.pcha	PCHAS_1132700
crk2.pyoe	PY17X_1134700
crk2.tann	TA06730
crk2.tpar	TP01_0728
crk2.bbov	BBOV_IV010650
crk2.tgon	TGME49_218220
crk2.ncan	NCLIV_062010
crk2.eten	ETH_00004310
crk2.chom	cgd5_2510
crk2.cpar	cgd5_2510
crk2.cvel	Cvel_13347
crk2.vbra	Vbra_11161
crk2.smin	symbB.v1.2.2415
crk2.pmar	EER07674
crk2.imul	EGR31567
crk3.pfal	PF3D7_0415300
crk3.prei	PRCDC_0412800
crk3.pkno	PKNH_0506900
crk3.pviv	PVX_089720
crk3.tann	TA05335
crk3.tpar	TP03_0140
crk3.bbov	BBOV_I001950
crk3.tgon	TGME49_249260
crk3.chom	Chro.60177
crk3.cpar	cgd6_1420
crk3.cvel	Cvel_6269
crk3.pcha	PCHAS_0726400
crk3.pyoe	PY17X_0717500
crk3.ncan	NCLIV_065460
crk4.pfal	PF3D7_0317200
crk4.prei	PRCDC_0316500
crk4.pkno	PKNH_0824600
crk4.pviv	PVX_095370
crk4.pcha	PCHAS_0808300
crk4.pyoe	PY17X_0811200
crk4.tann	TA12515
crk4.bbov	BBOV_III006430
crk4.tgon	TGME49_256070
crk4.ncan	NCLIV_029030
crk4.tpar	TP02_0320
crk4.eten	ETH_00042285
crk5.pfal	PF3D7_0615500
crk5.prei	PRCDC_0614200
crk5.pkno	PKNH_1134500
crk5.pviv	PVX_113910
crk5.pcha	PCHAS_1230900
crk5.pyoe	PY17X_1233700
crk5.tann	TA09960
crk5.tpar	TP04_0791
crk5.bbov	BBOV_III008880
crk5.tgon	TGME49_229020
crk5.ncan	NCLIV_030060
crk5.eten	ETH_00023650
crk6.pfal	PF3D7_1337100
crk6.prei	PRCDC_1336100
crk6.pkno	PKNH_1264200
crk6.pviv	PVX_082785
crk6.pcha	PCHAS_1355500
crk6.pyoe	PY17X_1356000
crk7.pfal	PF3D7_1014400
crk7.prei	PRCDC_1013800
crk7.pkno	PKNH_0814500
crk7.pviv	PVX_094935
crk7.pcha	PCHAS_1213500
crk7.pyoe	PY17X_1216000
crk7.tann	TA07000
crk7.tpar	TP01_0781
crk7.bbov	BBOV_IV010230
crk7.tgon	TGME49_270330
crk7.ncan	NCLIV_036330
crk7.chom	Chro.70056
crk7.cpar	cgd7_430
crk7.vbra	Vbra_13255
cdkr.pfal	PF3D7_0923500
cdkr.prei	PRCDC_0921500
cdkr.pkno	PKNH_0721500
cdkr.pviv	PVX_099585
cdkr.pcha	PCHAS_0824700
cdkr.pyoe	PY17X_0827700
cdkr.tann	TA03930
cdkr.tpar	TP03_0089
cdkr.bbov	BBOV_I002360
cdkr.tgon	TGME49_220440
cdkr.ncan	NCLIV_012540
cdkr.eten	ETH_00004060
soc2.pfal	PF3D7_1227500
soc2.prei	PRCDC_1226800
soc2.pkno	PKNH_1446900
soc2.pviv	PVX_124005
soc2.pcha	PCHAS_1444300
soc2.pyoe	PY17X_1444700
crk1.pber	PBANKA_0719900
crk2.pber	PBANKA_1133200
crk3.pber	PBANKA_0717300
crk4.pber	PBANKA_0808000
crk5.pber	PBANKA_1230200
crk6.pber	PBANKA_1350900
crk7.pber	PBANKA_1212800
cdkr.pber	PBANKA_0824400
soc2.pber	PBANKA_1442200
