## Supplementary material for "A divergent cyclin/cyclin-dependent kinase complex controls the atypical replication of a malaria parasite during gametogony and transmission": Figure 3 source data 1

### Sheet: Panel B
MCM complex	DNA replication factor C complex	origin recognition complex	alpha DNA polymerase:primase complex
1.39e-08	6.53e-07	3.04e-05	0.0014

### Sheet: Panel G
	820	SOC2-KO	CDKrs-KO
Replicate 1	89.5167	0	6.23325
	80.6756	0	7.79156
	98.9105	0	3.11662
	93.3847	0	7.79156
	100.568	1.29363	1.55831
	79.9654	0	3.3037
	83.7138	0	1.65185
Replicate 2	77.4665	0	6.60741
	73.7181	0	4.95556
	88.7116	0	6.60741
	82.3992	1.88452	0
	98.0942	0	0
	105.942	0	1.64664
	83.3801	0	2.46996
Replicate 3	74.5516	0	6.58655
	89.6849	0	0.421696
	78.4743	0	1.05424
	78.4743	1.04405	0.421696
	87.4428	1.04405	0.632544
	78.4743	0	0.421696

### Sheet: Panel H
	820	SOC2-KO	CDKrs-KO
Replicate 1	0.555556	0.285714	0.224176
Replicate 2	0.793814	0.204082	0.181592
Replicate 3	0.816327	0.367347	0.311549

### Sheet: Panel I
	820	SOC2-KO	CDKrs-KO
Replicate 1	41.2371	7.33945	4.03226
Replicate 2	59.5745	6.45161	23.9583
Replicate 3	38.5714	4.54545	15.4639
