## Supplementary material for "A divergent cyclin/cyclin-dependent kinase complex controls the atypical replication of a malaria parasite during gametogony and transmission": Figure 4 supplementary data 1

### Sheet: Panel A
CRK5
Time	GFP 1N DMSO				GFP >1N DMSO				GFP 1N +MG132				GFP >1N +MG132
	Replicate 1	Replicate 2	Replicate 3	Replicate 4	Replicate 1	Replicate 2	Replicate 3	Replicate 4	Replicate 1	Replicate 2	Replicate 3	Replicate 4	Replicate 1	Replicate 2	Replicate 3	Replicate 4
0 min	0.65	0.56	0.65	0.44	3.51	3.42	4.55	2.9	0.64	0.49	0.6	0.47	3.4	3.13	4.32	3.08
1 min	0.62	0.55	0.65	0.49	3.3	3.26	4.07	2.8	0.61	0.53	0.61	0.44	3.32	3.28	4.08	2.68
5 min	0.62	0.56	0.64	0.44	3.28	3.14	4.07	2.66	0.57	0.53	0.61	0.45	3.21	3.14	4.04	2.64
10 min	0.64	0.54	0.64	0.43	3.34	2.98	4.25	2.6	0.62	0.53	0.6	0.45	3.32	3.06	4.58	2.58
15 min	0.6	0.54	0.58	0.49	3.74	3.33	3.82	2.7	0.59	0.52	0.61	0.45	3.16	3.23	4.07	2.6
20 min	0.64	0.55	0.57	0.46	3.82	3.61	4.03	2.86	0.62	0.51	0.6	0.46	3.34	3.32	4.2	2.65
30 min	0.63	0.53	0.63	0.49	3.48	4.02	4.4	2.8	0.63	0.55	0.59	0.45	3.66	3.71	4.54	2.7
CDKrs
Time	GFP 1N DMSO				GFP >1N DMSO				GFP 1N +MG132				GFP >1N +MG132
	Replicate 1	Replicate 2	Replicate 3		Replicate 1	Replicate 2	Replicate 3		Replicate 1	Replicate 2	Replicate 3		Replicate 1	Replicate 2	Replicate 3
0 min	0.61	0.45	0.53		2.52	2.99	2.52		0.56	0.47	0.54		2.4	2.84	2.75
1 min	0.59	0.49	0.51		2.48	2.78	2.43		0.58	0.5	0.53		2.42	2.74	2.53
5 min	0.65	0.49	0.5		2.52	2.83	2.45		0.6	0.5	0.52		2.53	2.71	2.36
10 min	0.64	0.49	0.49		2.58	2.82	2.17		0.61	0.5	0.51		2.46	2.69	2.25
15 min	0.6	0.49	0.5		2.91	2.87	2.21		0.61	0.5	0.5		2.9	2.77	2.25
20 min	0.62	0.5	0.49		3.09	2.95	2.25		0.61	0.49	0.5		2.45	2.89	2.28
30 min	0.61	0.51	0.5		3.58	2.93	2.33		0.59	0.51	0.5		2.43	2.97	2.29

### Sheet: Panel B
	DMSO	MG132
Replicate 1	25.5273	11.3454
	22.6909	2.83636
	8.50909	2.83636
	17.0182	2.83636
Replicate 2	25.6472	15.6583
	25.6472	9.96438
	35.2648	12.8113
	24.0442	24.1992
Replicate 3	19.5293	14.6667
	21.3046	14.6667
	27.5185	23.8333
	26.6308	27.5

### Sheet: Panel C
	DMSO	MG132
Replicate 1	33	38
	58	52
	50	51
Replicate 2	47	38
	59	66
Replicate 3	66	65
	51	48

### Sheet: Panel D
	SOC2-S5075	SOC2-S5088
0 sec	ND	ND
15 sec	1	ND
30 sec	1.366	1
60 sec	1.196	1.87645
60 sec + BKI	1.118	ND

### Sheet: Panel F
	SOC2-HA	SOC2S5088/89A-HA
Replicate 1	0.439437	0.366197
	0.695775	0.549296
	0.402817	0.439437
	0.549296	0.549296
	0.439437	0.329577
	0.402817	0.585915
Replicate 2	0.402817	0.329577
	0.622535	0.366197
	0.476056	0.402817
	0.769014	0.549296
	0.792	0.897028
	0.432	0.897028
Replicate 3	0.612	0.652384
	0.756	0.978576
	0.756	0.81548
	0.828	0.81548
	0.468	0.489288
	0.648	0.40774

### Sheet: Panel G
	SOC2-HA	SOC2S5088/89A-HA
Replicate 1	0.58	0.5
Replicate 2	0.52	0.62
