## Supplementary material for "A divergent cyclin/cyclin-dependent kinase complex controls the atypical replication of a malaria parasite during gametogony and transmission": Figure 4 source data 3

### Sheet: Panel A
	CRK5 -MG132					CRK5 +MG132
	Replicate 1	Replicate 2	Replicate 3	Replicate 4	Replicate 5	Replicate 1	Replicate 2	Replicate 3	Replicate 4	Replicate 5
0	1	1	1	1	1	1	1	1	1	1
1	1.79654	1.72554	0.828714	0.731724	0.906844	2.13884	1.34504	1.36214	1.88806	0.887025
5	1.22523	0.985827	0.666999	1.18563	0.974974	1.81073	1.67481	1.58087	1.84613	1.17718
10	1.69948	0.752708	0.62167	0.841804	1.19059	2.06665	1.10582	2.01979	1.92137	0.919784
15		0.341736	0.529571	0.373808	0.82399		1.57698	1.98213	0.785036	1.05945
	SOC2 -MG132					SOC2 +MG132
	Replicate 1	Replicate 2	Replicate 3	Replicate 4	Replicate 5	Replicate 1	Replicate 2	Replicate 3	Replicate 4	Replicate 5
0	1	1	1	1	1	1	1	1	1	1
1	0.718743	0.74202	1.76356	1.11216	0.961031	0.690523	2.2202	0.858697	0.325945	0.907906
5	0.572687	0.557429	1.49547	0.791625	1.5253	0.721177	1.04834	1.16126	0.455365	0.87983
10	0.555334	0.640661	1.15523	0.67543	1.37918	0.680051	2.45139	1.31763	0.927964	1.0223

### Sheet: Panel B
		CRK5 IP									SOC2 IP
		All 0 sec	All 60 sec	CRK5 60 sec	MCM 60 sec	ORC 60 sec	RFC 60 sec				All 0 sec	All 60 sec	CRK5 60 sec	MCM 60 sec	ORC 60 sec	RFC 60 sec
PBANKA_144220	SOC2	0.0055		0.0129					PBANKA_144220	SOC2	0.040659		0.0418223
PBANKA_123020	CRK5	0.0038		0.0074					PBANKA_123020	CRK5	0.0140845		0.0164302
PBANKA_082440	CDKrs	0.0011		0.0038					PBANKA_082440	CDKrs	0.0058464		0.00784167
PBANKA_020300		0.0035	0.0048						PBANKA_020300		0.00797236	0.00821509
PBANKA_060430		0.0032	0.0042						PBANKA_060430		0.00850385	0.0115758
PBANKA_113790	PCNA	0.0016	0.0028						PBANKA_113790	PCNA	0.00318894	0.00410754
PBANKA_102490	MCM2	0.0149			0.0163				PBANKA_102490	MCM2	0.0127558			0.0156833
PBANKA_141560	MCM4	0.0113			0.0113				PBANKA_141560	MCM4	0.0116928			0.0160568
PBANKA_124180	MCM3	0.0113			0.0133				PBANKA_124180	MCM3	0.0132873			0.0134429
PBANKA_080310	MCM7	0.0082			0.0105				PBANKA_080310	MCM7	0.0103641			0.012696
PBANKA_113160	MCM6	0.0062			0.0099				PBANKA_113160	MCM6	0.00850385			0.0112024
PBANKA_061020	MCM5	0.0063			0.0076				PBANKA_061020	MCM5	0.00770662			0.00896191
PBANKA_041660		0.004	0.0099						PBANKA_041660		0.00717513	0.00672143
PBANKA_130530	FACT-S	0.0023	0.0026						PBANKA_130530	FACT-S	0.00850385	0.010829
PBANKA_140260		0.0031	0.0034						PBANKA_140260		0.00425193	0.00597461
PBANKA_061520	CDPK4	0.0023	0.0028						PBANKA_061520	CDPK4	0.00504916	0.00709485
PBANKA_103010		0.0024	0.0032						PBANKA_103010		0.00212596	0.00186706
PBANKA_031470		0.0013					0.001		PBANKA_031470		0.00425193					0.00373413
PBANKA_093650	RFC5	0.0016					0.0014		PBANKA_093650	RFC5	0.0029232					0.00261389
PBANKA_132680		0.0008					0.001		PBANKA_031600		0.0058464					0.00933532
PBANKA_031600		0.0051					0.0058		PBANKA_145510		0.00531491					0.00597461
PBANKA_145510		0.002					0.0028		PBANKA_132680		0.00372044					0.00410754
PBANKA_145020	SHMT	0.0009	0.0022						PBANKA_145020	SHMT	0.00132873	0.00149365
PBANKA_123220	FACT-L	0.0074	0.0091						PBANKA_123220	FACT-L	0.0159447	0.0168036
PBANKA_121770	DOZI	0.0048	0.006						PBANKA_121770	DOZI	0.0029232	0.0029873
PBANKA_060740		0.0051	0.0052						PBANKA_060740		0.00504916	0.00672143
PBANKA_080430	MSH2-2	0.003	0.004						PBANKA_080430	MSH2-2	0.00451767	0.00485437
PBANKA_130260		0.0011	0.0016						PBANKA_130260		0.00212596	0.00186706
PBANKA_093370	MAPK2	0.0012	0.0018						PBANKA_093370	MAPK2	0.00106298	0.00186706
PBANKA_112910		0.0072	0.0107						PBANKA_112910		0.0116928	0.0115758
PBANKA_060200	ORC1	0.0054				0.0056			PBANKA_060200	ORC1	0.0127558				0.0134429
PBANKA_031250	ORC5	0.0034				0.003			PBANKA_031250	ORC5	0.01249				0.0115758
PBANKA_080300	ORC2	0.0028				0.003			PBANKA_080300	ORC2	0.0114271				0.0115758
PBANKA_051390	ORC3	0.0023				0.003			PBANKA_051390	ORC3	0.01249				0.0123226
PBANKA_134880	ORC4	0.0034				0.0014			PBANKA_134880	ORC4	0.0100983				0.012696
PBANKA_135630	CDT1	0.0063				0.0026			PBANKA_135630	CDT1	0.00478342				0.00373413
PBANKA_101140		0.0042	0.005						PBANKA_101140		0.0114271	0.0123226
PBANKA_103410		0.003	0.0062						PBANKA_103410		0.00664364	0.00821509
PBANKA_071210		0.0032	0.0038						PBANKA_071210		0.00744087	0.00672143
PBANKA_081130		0.0017	0.0018						PBANKA_081130		0.00212596	0.00149365
PBANKA_133690		0.0012	0.0026						PBANKA_133690		0.0029232	0.00336072
PBANKA_102960		0.0012	0.0014						PBANKA_102960		0.00239171	0.00336072
PBANKA_050130		0.0028	0.005						PBANKA_050130		0.00717513	0.00933532
PBANKA_112350	ISWI	0.0046	0.0054						PBANKA_112350	ISWI	0.00637789	0.00522778
PBANKA_091750		0.0051	0.0064						PBANKA_091750		0.00372044	0.00336072
PBANKA_071600		0.0054	0.0056						PBANKA_071600		0.00186022	0.00261389
PBANKA_141790		0.0046	0.0054						PBANKA_141790		0.00478342	0.00448096
PBANKA_141690		0.003	0.0036						PBANKA_141690		0.00425193	0.00560119
PBANKA_110290	CDC6	0.0025	0.0034						PBANKA_110290	CDC6	0.00611214	0.00410754
PBANKA_110870		0.0032	0.0034						PBANKA_110870		0.00504916	0.00560119
PBANKA_030710		0.0017	0.0044						PBANKA_030710		0.00478342	0.00336072
PBANKA_010390		0.0032	0.0028						PBANKA_010390		0.00212596	0.0029873
PBANKA_134320	POUF7	0.0028	0.0036						PBANKA_134320	POUF7	0.0029232	0.00261389
PBANKA_120270		0.0023	0.0024						PBANKA_120270		0.00212596	0.0029873
PBANKA_135830		0.0025	0.0032						PBANKA_135830		0.00318894	0.00186706
PBANKA_135640	RAD5	0.0023	0.0036						PBANKA_135640	RAD5	0.00212596	0.00186706
PBANKA_100610	FEN1	0.0019	0.0024						PBANKA_100610	FEN1	0.00239171	0.00261389
PBANKA_020250		0.0019	0.0018						PBANKA_020250		0.00345469	0.00448096
PBANKA_090880		0.0015	0.0016						PBANKA_090880		0.00372044	0.0029873
PBANKA_081200		0.0013	0.002						PBANKA_081200		0.00265745	0.00336072
PBANKA_144110	HAD2	0.0015	0.0016						PBANKA_144110	HAD2	0.00186022	0.00186706
PBANKA_120500		0.002	0.0012						PBANKA_120500		0.00132873	0.00186706
PBANKA_061370		0.002	0.001						PBANKA_061370		0.00239171	0.00112024
PBANKA_030330		0.0007	0.0036						PBANKA_030330		0.00239171	0.0029873
PBANKA_040150		0.0013	0.0012						PBANKA_040150		0.00212596	0.00112024
PBANKA_081850		0.0007	0.0016						PBANKA_081850		0.00265745	0.00186706
PBANKA_133760		0.0012	0.0026						PBANKA_133760		0.00132873	0.00112024
PBANKA_145830		0.0021	0.0012						PBANKA_145830		0.00132873	0.00112024
PBANKA_142430		0.0008	0.0008						PBANKA_142430		0.00239171	0.00186706
PBANKA_132690		0.0011	0.0016						PBANKA_132690		0.00239171	0.00224048
PBANKA_134940		0.0011	0.0018						PBANKA_134940		0.00159447	0.00224048
PBANKA_110160		0.0011	0.001						PBANKA_110160		0.00132873	0.00149365
PBANKA_070640	SOC4	0.0007	0.002						PBANKA_070640	SOC4	0.00212596	0.00186706
PBANKA_144070	UBA1	0.0008	0.0012						PBANKA_144070	UBA1	0.00186022	0.00112024
PBANKA_142720		0.0007	0.0012						PBANKA_142720		0.00159447	0.00186706
PBANKA_121100	GMPS	0.0008	0.001						PBANKA_121100	GMPS	0.00106298	0.00149365
PBANKA_061230		0.0009	0.001						PBANKA_061230		0.00132873	0.00149365
PBANKA_142500		0.0013	0.001						PBANKA_142500		0.00106298	0.00112024
PBANKA_090850		0.0012	0.0008						PBANKA_090850		0.00106298	0.00149365
PBANKA_092510	LRR11	0.0007	0.0014						PBANKA_092510	LRR11	0.00212596	0.00186706
PBANKA_146370		0.0009	0.0006						PBANKA_146370		0.00132873	0.00149365
PBANKA_093860	CK2alpha	0.0004	0.0006						PBANKA_093860	CK2alpha	0.00159447	0.00186706
PBANKA_130510		0.0005	0.0008						PBANKA_130510		0.00132873	0.00149365
PBANKA_124230	HIP	0.0012	0						PBANKA_124230	HIP	0.00186022	0.00186706
PBANKA_091610		0.0008	0.001						PBANKA_091610		0.00106298	0.00149365
PBANKA_071590	USP13	0.0015	0.0012						PBANKA_071590	USP13	0.000797236	0.00112024
PBANKA_041280	eIF4E	0.0012	0.0018						PBANKA_041280	eIF4E	0.00106298	0.00112024
PBANKA_092160		0.0011	0.001						PBANKA_092160		0.00106298	0.00112024
PBANKA_082480		0.0007	0.001						PBANKA_082480		0.000797236	0.000746826
PBANKA_141030		0.0015	0.0016						PBANKA_141030		0.000531491	0.000746826
PBANKA_061160	SOC7	0.0021	0.0012						PBANKA_061160	SOC7	0	0
PBANKA_112620	DJ1	0.0008	0.001						PBANKA_112620	DJ1	0.000531491	0
PBANKA_121400		0.0016	0.0032						PBANKA_121400		0	0
PBANKA_091440	UIS24	0.0012	0.0008						PBANKA_091440	UIS24	0	0
PBANKA_111770	MDH	0.0017	0.0018						PBANKA_111770	MDH	0.00132873	0.00112024
PBANKA_121090		0.0012	0.0008						PBANKA_121090		0.000531491	0.000746826
PBANKA_093850		0	0.0006						PBANKA_093850		0	0
PBANKA_100380		0.0012	0.0006						PBANKA_100380		0	0
PBANKA_050580		0.0008	0.0016						PBANKA_050580		0	0
PBANKA_010740	OAT	0.0007	0.0006						PBANKA_010740	OAT	0.00159447	0.000746826
PBANKA_102230		0.0008	0.0006						PBANKA_102230		0	0
PBANKA_112290	HK	0.0004	0.001						PBANKA_112290	HK	0	0
PBANKA_121360	CysRS	0.0009	0.0018						PBANKA_121360	CysRS	0	0
PBANKA_101080	CAF16	0.0007	0.0008						PBANKA_101080	CAF16	0.000531491	0.00112024
PBANKA_122800		0.0007	0.001						PBANKA_122800		0	0
PBANKA_052280	RPS19	0.0007	0						PBANKA_052280	RPS19	0	0
PBANKA_103660		0	0						PBANKA_103660		0.00106298	0.00112024
PBANKA_136430		0.0013	0.002						PBANKA_136430		0	0
PBANKA_144900		0.0011	0.0014						PBANKA_144900		0.000797236	0
PBANKA_132240		0.0007	0.0008						PBANKA_132240		0.000797236	0.000746826
PBANKA_041500		0.0008	0.0012						PBANKA_041500		0	0.000746826
PBANKA_103820	MISFIT	0.002	0.0016						PBANKA_103820	MISFIT	0.00186022	0.00149365
PBANKA_123210	SR1	0.0013	0.0014						PBANKA_123210	SR1	0.00132873	0.000746826
PBANKA_030180		0.0012	0.0014						PBANKA_030180		0.00132873	0.000746826
PBANKA_146300	G377	0.0078	0.0127						PBANKA_146300	G377	0	0
PBANKA_111520	SOC9	0.0094	0.0072						PBANKA_111520	SOC9	0.00106298	0.00112024
PBANKA_121470		0.0064	0.0068						PBANKA_121470		0.000797236	0
PBANKA_092540		0.0094							PBANKA_092540		0	0
PBANKA_021400		0.006	0.0054						PBANKA_021400		0	0
PBANKA_070470	SOC5	0.0058	0.0046						PBANKA_070470	SOC5	0.00106298	0.000746826
PBANKA_091990		0.0035	0.0052						PBANKA_091990		0.000531491	0.000746826
PBANKA_041610		0.0068	0.0032						PBANKA_041610		0	0
PBANKA_051990		0.0047	0.0042						PBANKA_051990		0	0
PBANKA_114280		0.0036	0.0054						PBANKA_114280		0.00106298	0.000746826
PBANKA_132020		0.0034	0.0026						PBANKA_132020		0	0
PBANKA_100060		0.0012	0.004						PBANKA_100060		0	0
PBANKA_082800		0.0025	0.0034						PBANKA_082800		0.000531491	0
PBANKA_061920	PSOP1	0.0019	0.003						PBANKA_061920	PSOP1	0.000531491	0
PBANKA_100950		0.002	0.0028						PBANKA_100950		0.00159447	0
PBANKA_100310	PRPF8	0.0025	0.0016						PBANKA_100310	PRPF8	0.00106298	0.000746826
PBANKA_080120		0.0032	0.0016						PBANKA_080120		0	0
PBANKA_094310	NOT1	0.0023	0.002						PBANKA_094310	NOT1	0	0
PBANKA_070740		0.002	0.0018						PBANKA_070740		0.00132873	0.000746826
PBANKA_062130		0.0019	0.002						PBANKA_062130		0.000797236	0
PBANKA_010080		0.0021	0.002						PBANKA_010080		0	0
PBANKA_133750		0.0019	0.0018						PBANKA_133750		0.00106298	0
PBANKA_010330		0.0023	0.002						PBANKA_010330		0	0
PBANKA_101970		0.0024	0.002						PBANKA_101970		0	0
PBANKA_050730		0.0028	0.001						PBANKA_050730		0	0
PBANKA_020270		0.0024	0.0012						PBANKA_020270		0	0
PBANKA_123760		0.0023	0.0016						PBANKA_123760		0	0
PBANKA_010530		0.0019	0.001						PBANKA_010530		0	0
PBANKA_080700	RPB1	0.002	0.0012						PBANKA_080700	RPB1	0	0
PBANKA_123250		0.0017	0.0014						PBANKA_123250		0.000797236	0.00112024
PBANKA_100340	UIS14	0.0021	0.0006						PBANKA_100340	UIS14	0	0
PBANKA_145460		0.0015	0.0018						PBANKA_145460		0	0.000746826
PBANKA_010560		0.0013	0.0018						PBANKA_010560		0.00132873	0.000746826
PBANKA_080150		0.0017	0.001						PBANKA_080150		0.000531491	0
PBANKA_122740	CNA	0.0016	0.0006						PBANKA_122740	CNA	0.00132873	0.000746826
PBANKA_143220	MDV1	0.0011	0.0014						PBANKA_143220	MDV1	0	0
PBANKA_020520		0.0011	0.0006						PBANKA_020520		0	0
PBANKA_103520	CCp3	0.0017	0.001						PBANKA_103520	CCp3	0	0
PBANKA_123450		0.0011	0.0014						PBANKA_123450		0.00106298	0.000746826
PBANKA_080410		0.0012	0.0014						PBANKA_080410		0	0
PBANKA_040560		0.0012	0.0012						PBANKA_040560		0.000797236	0
PBANKA_060480		0.0016	0.001						PBANKA_060480		0.000797236	0
PBANKA_061670	NEK4	0.0015	0.0008						PBANKA_061670	NEK4	0.000531491	0
PBANKA_112640		0.0017	0.0012						PBANKA_112640		0.000797236	0
PBANKA_120220		0.0017	0.0012						PBANKA_120220		0.00106298	0
PBANKA_123350	PUF1	0.0013	0.0012						PBANKA_123350	PUF1	0	0
PBANKA_130970	DDX5	0.0013	0.001						PBANKA_130970	DDX5	0.00132873	0.000746826
PBANKA_132010	UIS25	0.0021	0.001						PBANKA_132010	UIS25	0	0
PBANKA_080360		0.0012	0.0018						PBANKA_080360		0	0
PBANKA_113380		0.0005	0.0018						PBANKA_113380		0.00132873	0.00112024
PBANKA_113820	RUVB3	0.0011	0.0012						PBANKA_113820	RUVB3	0.00106298	0.00112024
PBANKA_134660		0.0012	0.0014						PBANKA_134660		0	0.000746826
PBANKA_041490		0.0017	0.0008						PBANKA_041490		0	0
PBANKA_050610		0.0012	0.0012						PBANKA_050610		0	0
PBANKA_061220		0.0013	0.0024						PBANKA_061220		0.000531491	0.000746826
PBANKA_112530		0.0016	0.0012						PBANKA_112530		0	0
PBANKA_120210		0.0012	0.0014						PBANKA_120210		0	0
PBANKA_051750		0.0016	0.0008						PBANKA_051750		0.000797236	0.000746826
PBANKA_051360	ADA	0.0008	0.0014						PBANKA_051360	ADA	0.000531491	0.000746826
PBANKA_071650		0.0008	0.0012						PBANKA_071650		0.00106298	0.00186706
PBANKA_081350		0.0011	0.0014						PBANKA_081350		0.000797236	0.000746826
PBANKA_102830	PP1	0.0007	0.0008						PBANKA_102830	PP1	0.000797236	0
PBANKA_130070	CCp1	0.0011	0.0006						PBANKA_130070	CCp1	0	0
PBANKA_080790		0.0015	0.0012						PBANKA_080790		0	0
PBANKA_091740	PF16	0.0011	0.0014						PBANKA_091740	PF16	0.000797236	0.000746826
PBANKA_100720	RPA1	0.0013	0.0014						PBANKA_100720	RPA1	0	0
PBANKA_070800	SEC23	0.0013	0.0008						PBANKA_070800	SEC23	0	0
PBANKA_124390		0.0009	0.001						PBANKA_124390		0.00132873	0.00112024
PBANKA_131920		0.0012	0.0014						PBANKA_131920		0	0
PBANKA_134150		0.0008	0.0012						PBANKA_134150		0	0.000746826
PBANKA_140350		0.0012	0.0012						PBANKA_140350		0.000531491	0
PBANKA_052290	BRR2	0.0009	0.0008						PBANKA_052290	BRR2	0	0
PBANKA_081620		0.0005	0.0014						PBANKA_081620		0.000797236	0.00112024
PBANKA_102520	CBF5	0.0005	0.001						PBANKA_102520	CBF5	0.00186022	0
PBANKA_143520		0.0009	0.001						PBANKA_143520		0	0
PBANKA_144940	SF3B3	0.0008	0.0008						PBANKA_144940	SF3B3	0.000797236	0
PBANKA_030780		0.0009	0.001						PBANKA_030780		0.000531491	0.000746826
PBANKA_040210		0.0012	0.001						PBANKA_040210		0	0
PBANKA_132100		0.0007	0.001						PBANKA_132100		0	0
PBANKA_142240		0.0009	0.001						PBANKA_142240		0	0.000746826
PBANKA_051590	DCP1	0.0013	0.0016						PBANKA_051590	DCP1	0	0
PBANKA_144230		0.0009	0.001						PBANKA_144230		0.00106298	0.000746826
PBANKA_010540		0.0011	0.001						PBANKA_010540		0	0
PBANKA_021060		0.0009	0.001						PBANKA_021060		0	0.000746826
PBANKA_124280		0.0007	0.0008						PBANKA_124280		0.000531491	0.000746826
PBANKA_132090	TRX1	0.0005	0.0012						PBANKA_132090	TRX1	0	0
PBANKA_135890	SOC8	0.0009	0.001						PBANKA_135890	SOC8	0	0
PBANKA_083430		0.0009	0.001						PBANKA_083430		0.000797236	0
PBANKA_031240		0.0012	0.0012						PBANKA_031240		0	0
PBANKA_102550		0.0009	0.0006						PBANKA_102550		0	0
PBANKA_103600		0.0008	0.0008						PBANKA_103600		0	0
PBANKA_135920	ALBA2	0.0009	0.0012						PBANKA_135920	ALBA2	0	0
PBANKA_050810	CHD1	0.0012	0.0008						PBANKA_050810	CHD1	0.000531491	0
PBANKA_062080		0.0009	0.0008						PBANKA_062080		0	0
PBANKA_094270	SNF2L	0.0009	0.0006						PBANKA_094270	SNF2L	0	0
PBANKA_131640		0.0008	0.001						PBANKA_131640		0.000531491	0
PBANKA_123790		0.0008	0.0006						PBANKA_123790		0	0
PBANKA_122680		0.0009	0.0006						PBANKA_122680		0	0
PBANKA_132320		0.0007	0.0006						PBANKA_132320		0	0
PBANKA_136080		0.0008	0.0006						PBANKA_136080		0	0
PBANKA_145160	UBA2	0.0005	0.0008						PBANKA_145160	UBA2	0.000531491	0.000746826
PBANKA_143420		0.0005	0.0006						PBANKA_143420		0.000531491	0
PBANKA_080770	EG5	0.0009	0.0008						PBANKA_080770	EG5	0	0
PBANKA_092080		0.0009	0.0008						PBANKA_092080		0	0
PBANKA_093110		0.0007	0.0006						PBANKA_093110		0	0
PBANKA_144550		0.0009	0.0006						PBANKA_144550		0	0
PBANKA_102630		0.0005	0.001						PBANKA_102630		0	0
PBANKA_144300	NEK1	0.0007	0.0008						PBANKA_144300	NEK1	0	0
PBANKA_091370		0.0008	0.0006						PBANKA_091370		0.000531491	0
PBANKA_113940	DOA1	0.0004	0.0006						PBANKA_113940	DOA1	0	0
PBANKA_143410		0.0007	0.0006						PBANKA_143410		0	0
PBANKA_141000	RPT1	0.0007	0						PBANKA_141000	RPT1	0	0
PBANKA_135450		0.0005	0						PBANKA_135450		0	0
PBANKA_133200	U2AF2	0.0004	0.0006						PBANKA_133200	U2AF2	0	0
PBANKA_135860	IDH	0.0004	0						PBANKA_135860	IDH	0	0
PBANKA_134430		0.0004	0.0006						PBANKA_134430		0.00186022	0.00186706
PBANKA_010410	ARK1	0.0004	0						PBANKA_010410	ARK1	0.00159447	0.00224048
PBANKA_113320	CRK2	0	0						PBANKA_113320	CRK2	0.00186022	0.00149365
PBANKA_142780		0	0						PBANKA_142780		0.00186022	0.00112024
PBANKA_131810	APP	0	0						PBANKA_131810	APP	0	0
PBANKA_101320		0	0						PBANKA_101320		0	0
PBANKA_130620		0.0007	0						PBANKA_130620		0.000531491	0
PBANKA_142670		0.0008	0.0008						PBANKA_142670		0	0
PBANKA_071960		0	0						PBANKA_071960		0	0
PBANKA_135970	P47	0	0						PBANKA_135970	P47	0	0
PBANKA_040480		0	0						PBANKA_040480		0	0
PBANKA_050670		0	0						PBANKA_050670		0	0
PBANKA_144140	PCNA2	0	0						PBANKA_144140	PCNA2	0	0
PBANKA_020420		0	0						PBANKA_020420		0	0
PBANKA_122280		0	0						PBANKA_122280		0	0
PBANKA_091930		0	0						PBANKA_091930		0	0
PBANKA_061790		0	0						PBANKA_061790		0	0
PBANKA_072200		0	0.0006						PBANKA_072200		0	0
PBANKA_092000		0.0005	0						PBANKA_092000		0.000531491	0
PBANKA_020160	ETRAMP	0	0						PBANKA_020160	ETRAMP	0	0
PBANKA_090500	RPS21	0	0						PBANKA_090500	RPS21	0.000531491	0
PBANKA_145900		0	0						PBANKA_145900		0	0
PBANKA_140680	RPS27	0	0						PBANKA_140680	RPS27	0	0
PBANKA_051870		0	0.001						PBANKA_051870		0.000531491	0
PBANKA_131270	GEST	0	0						PBANKA_131270	GEST	0	0
PBANKA_136520		0	0						PBANKA_136520		0	0
PBANKA_111540		0	0						PBANKA_111540		0	0
PBANKA_052430		0	0						PBANKA_052430		0	0
PBANKA_143080	Trx-Px2	0	0						PBANKA_143080	Trx-Px2	0	0
PBANKA_114590		0	0						PBANKA_114590		0	0
PBANKA_081160		0	0						PBANKA_081160		0	0
PBANKA_113550	HMGB4	0	0.0008						PBANKA_113550	HMGB4	0.00186022	0.000746826
PBANKA_133710	SF1	0.0013	0						PBANKA_133710	SF1	0.00159447	0.00112024
PBANKA_133640		0.0015	0						PBANKA_133640		0.00132873	0
PBANKA_101830		0.002	0						PBANKA_101830		0	0
PBANKA_090690		0.0015	0						PBANKA_090690		0	0
PBANKA_081060		0.0013	0						PBANKA_081060		0.000797236	0
PBANKA_114360	AlaRS	0.0007	0						PBANKA_114360	AlaRS	0	0
PBANKA_112250		0.0012	0						PBANKA_112250		0	0
PBANKA_130400		0.0011	0						PBANKA_130400		0	0
PBANKA_130800		0.0016	0						PBANKA_130800		0	0
PBANKA_133830		0	0						PBANKA_133830		0.00106298	0
PBANKA_040630		0.0005	0						PBANKA_040630		0.000531491	0.000746826
PBANKA_131200		0.0005	0.001						PBANKA_131200		0.00212596	0.00149365
PBANKA_080230		0.0011	0						PBANKA_080230		0	0
PBANKA_090960	ApiAP2	0.0016	0.0008						PBANKA_090960	ApiAP2	0.000797236	0
PBANKA_124270		0.0009	0						PBANKA_124270		0	0
PBANKA_134770		0.0007	0						PBANKA_134770		0	0
PBANKA_120700	NOP5	0.0007	0.001						PBANKA_120700	NOP5	0.00106298	0
PBANKA_083000		0.0008	0						PBANKA_083000		0	0
PBANKA_113750	ADF2	0	0						PBANKA_113750	ADF2	0.00106298	0.00186706
PBANKA_122210		0.0008	0						PBANKA_122210		0.000531491	0.000746826
PBANKA_144540	SEC13	0.0009	0						PBANKA_144540	SEC13	0	0
PBANKA_020450	CCp5	0.0007	0						PBANKA_020450	CCp5	0	0
PBANKA_092010		0.0007	0						PBANKA_092010		0.000797236	0
PBANKA_142770	RUVB1	0.0008	0						PBANKA_142770	RUVB1	0.000797236	0
PBANKA_100910		0.0007	0						PBANKA_100910		0	0
PBANKA_092990		0.0007	0						PBANKA_092990		0	0
PBANKA_093930		0.0015	0						PBANKA_093930		0	0
PBANKA_103230		0.0005	0.0006						PBANKA_103230		0	0
PBANKA_133210		0.0008	0						PBANKA_133210		0.000531491	0
PBANKA_134410		0.0005	0						PBANKA_134410		0	0
PBANKA_136150		0.0007	0						PBANKA_136150		0	0
PBANKA_040710	SF3B1	0.0005	0						PBANKA_040710	SF3B1	0	0
PBANKA_113190	PP5	0.0007	0						PBANKA_113190	PP5	0	0
PBANKA_142420		0.0009	0						PBANKA_142420		0	0
PBANKA_145210		0.0005	0.0008						PBANKA_145210		0	0
PBANKA_072020	SOC1	0.0009	0						PBANKA_072020	SOC1	0	0.000746826
PBANKA_091790	RPT5	0.0004	0						PBANKA_091790	RPT5	0	0
PBANKA_040110	SRPK1	0.0004	0						PBANKA_040110	SRPK1	0	0
PBANKA_040680	PRPF19	0.0007	0						PBANKA_040680	PRPF19	0	0
PBANKA_131380	SRP54	0.0005	0						PBANKA_131380	SRP54	0	0
PBANKA_021210		0.0007	0						PBANKA_021210		0	0
PBANKA_050450		0.0009	0						PBANKA_050450		0	0
PBANKA_051740	Myb2	0.0007	0						PBANKA_051740	Myb2	0	0
PBANKA_103570		0.0011	0						PBANKA_103570		0	0
PBANKA_135130		0.0008	0.0008						PBANKA_135130		0	0
PBANKA_143800	PKAr	0	0						PBANKA_143800	PKAr	0	0
PBANKA_030500	SERA2	0	0						PBANKA_030500	SERA2	0	0
PBANKA_040310	GLP1	0	0						PBANKA_040310	GLP1	0	0
PBANKA_103550	VPS29	0	0						PBANKA_103550	VPS29	0	0
PBANKA_051280	MTRAP	0	0						PBANKA_051280	MTRAP	0	0
PBANKA_081440		0	0						PBANKA_081440		0	0
PBANKA_093130	DPAP1	0	0						PBANKA_093130	DPAP1	0	0
PBANKA_094110		0	0						PBANKA_094110		0	0
PBANKA_104010	CK	0	0						PBANKA_104010	CK	0	0
PBANKA_113260		0	0						PBANKA_113260		0	0
PBANKA_040530		0	0						PBANKA_040530		0.000797236	0
PBANKA_100200		0.0005	0.0006						PBANKA_100200		0.000797236	0.000746826
PBANKA_135880		0.0007	0						PBANKA_135880		0.00106298	0.000746826
PBANKA_110300	SRSF12	0.0005	0						PBANKA_110300	SRSF12	0.000531491	0.000746826
PBANKA_091300		0.0007	0						PBANKA_091300		0.000797236	0.000746826
PBANKA_144890		0.0004	0.0006						PBANKA_144890		0.00159447	0.00112024
PBANKA_112280		0.0004	0.0006						PBANKA_112280		0.00132873	0.00112024
PBANKA_080590		0.0007	0						PBANKA_080590		0.000531491	0.000746826
PBANKA_103060		0	0.0008						PBANKA_103060		0	0
PBANKA_081800		0.0005	0.0008						PBANKA_081800		0.000531491	0
PBANKA_103370		0.0005	0						PBANKA_103370		0	0
PBANKA_120900		0.0005	0.0008						PBANKA_120900		0.000531491	0
PBANKA_134810		0.0004	0						PBANKA_134810		0.000531491	0.000746826
PBANKA_141590		0.0005	0						PBANKA_141590		0	0.000746826
PBANKA_030130		0.0009	0.0012						PBANKA_030130		0.000531491	0
PBANKA_061720		0.0005	0						PBANKA_061720		0.000797236	0.000746826
PBANKA_094090	RUVB2	0.0007	0						PBANKA_094090	RUVB2	0.000531491	0
PBANKA_141440		0.0004	0						PBANKA_141440		0.00106298	0.000746826
PBANKA_010090		0.0007	0.001						PBANKA_010090		0	0
PBANKA_061570		0.0015	0						PBANKA_061570		0	0
PBANKA_071290	HMGB2	0.0007	0						PBANKA_071290	HMGB2	0	0.000746826
PBANKA_092410		0.0005	0						PBANKA_092410		0.000531491	0.000746826
PBANKA_101490		0	0.0006						PBANKA_101490		0	0
PBANKA_102870	RPN13	0.0004	0.0006						PBANKA_102870	RPN13	0	0
PBANKA_110610		0.0008	0.001						PBANKA_110610		0	0
PBANKA_111010		0.0007	0.001						PBANKA_111010		0.000797236	0
PBANKA_120110		0.0005	0.001						PBANKA_120110		0	0
PBANKA_144680	CPN60	0.0005	0.0006						PBANKA_144680	CPN60	0	0
PBANKA_145880		0.0007	0						PBANKA_145880		0	0
PBANKA_011040		0.0009	0.0012						PBANKA_011040		0	0
PBANKA_021320		0.0004	0.0006						PBANKA_021320		0	0
PBANKA_041550	SEC27	0.0005	0.0008						PBANKA_041550	SEC27	0	0
PBANKA_041630		0.0007	0.0006						PBANKA_041630		0	0
PBANKA_060420		0.0005	0						PBANKA_060420		0	0
PBANKA_071390	AK2	0	0						PBANKA_071390	AK2	0.000531491	0.000746826
PBANKA_100880		0.0007	0						PBANKA_100880		0	0
PBANKA_101790	PEPC	0.0004	0						PBANKA_101790	PEPC	0	0
PBANKA_131020		0.0008	0.0006						PBANKA_131020		0	0
PBANKA_132040		0	0						PBANKA_132040		0.000531491	0
PBANKA_136530		0.0007	0						PBANKA_136530		0	0
PBANKA_010490		0.0005	0						PBANKA_010490		0	0
PBANKA_020930	ARP1	0.0007	0						PBANKA_020930	ARP1	0.000531491	0
PBANKA_031050		0.0008	0						PBANKA_031050		0	0
PBANKA_062140		0	0						PBANKA_062140		0.000531491	0
PBANKA_090230		0.0013	0						PBANKA_090230		0	0
PBANKA_093470		0.0008	0						PBANKA_093470		0.000531491	0
PBANKA_114410		0.0005	0						PBANKA_114410		0	0
PBANKA_120080		0.0004	0.0008						PBANKA_120080		0.000531491	0
PBANKA_120260		0.0004	0						PBANKA_120260		0.00106298	0
PBANKA_140780	PRPF3	0.0007	0.0008						PBANKA_140780	PRPF3	0	0
PBANKA_144820		0.0004	0						PBANKA_144820		0.000531491	0
PBANKA_145480		0.0005	0						PBANKA_145480		0	0
PBANKA_010920	SPT5	0.0007	0						PBANKA_010920	SPT5	0	0
PBANKA_050220		0	0						PBANKA_050220		0.00106298	0.000746826
PBANKA_071560		0.0004	0						PBANKA_071560		0	0
PBANKA_071970		0.0009	0						PBANKA_071970		0	0
PBANKA_083680	EMAP1	0	0						PBANKA_083680	EMAP1	0	0
PBANKA_093300	CLK3	0.0005	0						PBANKA_093300	CLK3	0	0
PBANKA_102350		0.0004	0						PBANKA_102350		0	0
PBANKA_113050		0	0						PBANKA_113050		0.00106298	0
PBANKA_124250		0.0008	0						PBANKA_124250		0	0
PBANKA_131550		0.0007	0.0006						PBANKA_131550		0	0
PBANKA_141500	PRP40	0.0005	0.0006						PBANKA_141500	PRP40	0	0
PBANKA_010870		0.0004	0						PBANKA_010870		0.000531491	0.000746826
PBANKA_040770		0	0						PBANKA_040770		0.000797236	0.000746826
PBANKA_041430		0.0004	0						PBANKA_041430		0.000797236	0
PBANKA_052310		0.0005	0						PBANKA_052310		0	0
PBANKA_091960	NOT2	0.0007	0.0008						PBANKA_091960	NOT2	0	0
PBANKA_100800		0.0005	0						PBANKA_100800		0	0
PBANKA_110730	NPL4	0	0						PBANKA_110730	NPL4	0.000797236	0
PBANKA_130600	RPA3	0	0						PBANKA_130600	RPA3	0.000797236	0.000746826
PBANKA_132480		0.0004	0						PBANKA_132480		0	0
PBANKA_021040	PMS1	0.0005	0						PBANKA_021040	PMS1	0	0
PBANKA_021150		0	0						PBANKA_021150		0	0
PBANKA_040160	NSF	0	0						PBANKA_040160	NSF	0	0
PBANKA_060120		0.0007	0						PBANKA_060120		0	0
PBANKA_071720		0.0004	0						PBANKA_071720		0	0
PBANKA_071930	DHFR-TS	0.0005	0						PBANKA_071930	DHFR-TS	0	0
PBANKA_082470	TRXR	0	0						PBANKA_082470	TRXR	0	0
PBANKA_090390		0.0005	0						PBANKA_090390		0	0
PBANKA_092980		0	0						PBANKA_092980		0	0
PBANKA_103510	NOP1	0	0						PBANKA_103510	NOP1	0.000531491	0.000746826
PBANKA_121420		0	0						PBANKA_121420		0	0.000746826
PBANKA_132120	VPS4	0.0005	0						PBANKA_132120	VPS4	0	0
PBANKA_132270		0.0005	0						PBANKA_132270		0	0
PBANKA_133000		0.0007	0.0006						PBANKA_133000		0	0
PBANKA_133030		0.0007	0						PBANKA_133030		0	0
PBANKA_134580		0	0						PBANKA_134580		0	0
PBANKA_140380		0.0004	0						PBANKA_140380		0	0
PBANKA_011020		0.0007	0.0008						PBANKA_011020		0	0
PBANKA_030700		0	0						PBANKA_030700		0.000531491	0
PBANKA_031380		0	0						PBANKA_031380		0	0
PBANKA_051660	LRR1	0	0						PBANKA_051660	LRR1	0.000797236	0
PBANKA_082170		0	0						PBANKA_082170		0	0
PBANKA_083310	M18AAP	0	0						PBANKA_083310	M18AAP	0	0
PBANKA_102470		0.0004	0						PBANKA_102470		0	0
PBANKA_121110	NIF4	0.0005	0.0006						PBANKA_121110	NIF4	0	0
PBANKA_130450	SOC3	0.0009	0						PBANKA_130450	SOC3	0.000531491	0
PBANKA_134420		0.0007	0						PBANKA_134420		0.000797236	0
PBANKA_135520		0.0005	0						PBANKA_135520		0	0
PBANKA_135550	CK2beta2	0.0004	0.0006						PBANKA_135550	CK2beta2	0.000531491	0.000746826
PBANKA_135930		0.0004	0						PBANKA_135930		0	0
PBANKA_140250		0.0004	0						PBANKA_140250		0	0
PBANKA_142620	CAF1	0.0005	0						PBANKA_142620	CAF1	0	0
PBANKA_145580		0.0004	0						PBANKA_145580		0	0
PBANKA_010550	GLP2	0	0						PBANKA_010550	GLP2	0	0
PBANKA_040620		0.0005	0						PBANKA_040620		0	0
PBANKA_060320	EIF5A	0.0005	0						PBANKA_060320	EIF5A	0.000531491	0
PBANKA_060560		0.0007	0						PBANKA_060560		0	0
PBANKA_071090	LSM3	0.0004	0						PBANKA_071090	LSM3	0	0
PBANKA_092280	SNRPD1	0	0						PBANKA_092280	SNRPD1	0.000531491	0
PBANKA_092440		0	0						PBANKA_092440		0.000531491	0.00112024
PBANKA_093740	PRPF6	0.0004	0.0008						PBANKA_093740	PRPF6	0	0
PBANKA_100400		0.0004	0						PBANKA_100400		0	0
PBANKA_103890		0	0						PBANKA_103890		0.000531491	0
PBANKA_121890		0.0004	0						PBANKA_121890		0	0
PBANKA_122660		0	0						PBANKA_122660		0.00106298	0.00112024
PBANKA_142110		0	0						PBANKA_142110		0.00186022	0.000746826
PBANKA_142650	CUL1	0.0004	0						PBANKA_142650	CUL1	0.000531491	0.000746826
PBANKA_142940		0.0005	0						PBANKA_142940		0	0
PBANKA_145070		0.0007	0						PBANKA_145070		0	0
PBANKA_020630	CEN1	0.0004	0						PBANKA_020630	CEN1	0.000531491	0.000746826
PBANKA_070730	GCN5	0	0						PBANKA_070730	GCN5	0	0
PBANKA_082290		0.0004	0						PBANKA_082290		0	0
PBANKA_093420	DSK2	0	0						PBANKA_093420	DSK2	0	0
PBANKA_094240		0.0008	0						PBANKA_094240		0	0
PBANKA_094360		0	0						PBANKA_094360		0.000531491	0
PBANKA_101840	PRMT1	0.0004	0.0008						PBANKA_101840	PRMT1	0	0
PBANKA_102390	GST	0	0.0006						PBANKA_102390	GST	0	0
PBANKA_122290	RPN10	0	0						PBANKA_122290	RPN10	0	0
PBANKA_123080	PDXK	0	0						PBANKA_123080	PDXK	0	0
PBANKA_130500		0	0						PBANKA_130500		0	0
PBANKA_130950		0.0004	0						PBANKA_130950		0	0
PBANKA_143150		0	0						PBANKA_143150		0.000531491	0.00112024
PBANKA_020720		0.0007	0						PBANKA_020720		0	0
PBANKA_021130	NFS	0	0						PBANKA_021130	NFS	0	0
PBANKA_040600		0.0004	0						PBANKA_040600		0.000797236	0
PBANKA_041580		0.0004	0						PBANKA_041580		0	0
PBANKA_050660	SRSF4	0	0.0006						PBANKA_050660	SRSF4	0.000797236	0
PBANKA_051720	HAD1	0.0004	0						PBANKA_051720	HAD1	0	0
PBANKA_092770		0.0004	0						PBANKA_092770		0	0
PBANKA_093840		0	0						PBANKA_093840		0	0
PBANKA_113690	PIAS	0	0						PBANKA_113690	PIAS	0.000531491	0
PBANKA_120720	AK1	0	0						PBANKA_120720	AK1	0	0
PBANKA_010710		0	0						PBANKA_010710		0.000531491	0
PBANKA_031520	SNRPD2	0	0						PBANKA_031520	SNRPD2	0.000797236	0.00112024
PBANKA_041130		0.0007	0						PBANKA_041130		0	0
PBANKA_061050	TPx(Gl)	0	0						PBANKA_061050	TPx(Gl)	0	0
PBANKA_071420	ClpB1	0	0						PBANKA_071420	ClpB1	0	0
PBANKA_071730	CRK3	0.0005	0						PBANKA_071730	CRK3	0	0
PBANKA_082710		0	0						PBANKA_082710		0.000797236	0.000746826
PBANKA_092720		0.0004	0						PBANKA_092720		0	0
PBANKA_101150		0.0007	0						PBANKA_101150		0	0
PBANKA_103380		0.0005	0						PBANKA_103380		0	0
PBANKA_110720	CAF40	0	0						PBANKA_110720	CAF40	0	0
PBANKA_110830	PRP5	0.0005	0						PBANKA_110830	PRP5	0	0
PBANKA_133670		0	0						PBANKA_133670		0	0
PBANKA_134030		0	0						PBANKA_134030		0	0
PBANKA_142830		0.0005	0						PBANKA_142830		0	0
PBANKA_030910		0.0005	0						PBANKA_030910		0	0
PBANKA_031460		0	0						PBANKA_031460		0	0
PBANKA_040430		0.0005	0						PBANKA_040430		0	0
PBANKA_061890		0.0004	0						PBANKA_061890		0.000531491	0
PBANKA_070910		0	0						PBANKA_070910		0	0.000746826
PBANKA_082840		0.0004	0						PBANKA_082840		0	0
PBANKA_083260		0	0						PBANKA_083260		0	0
PBANKA_092360	MGE1	0	0						PBANKA_092360	MGE1	0	0
PBANKA_092820		0.0005	0						PBANKA_092820		0	0
PBANKA_093090	UCH54	0	0						PBANKA_093090	UCH54	0	0
PBANKA_101030		0	0						PBANKA_101030		0	0
PBANKA_101310		0	0						PBANKA_101310		0.000531491	0
PBANKA_102340	GR	0.0005	0						PBANKA_102340	GR	0	0
PBANKA_122020		0	0						PBANKA_122020		0	0
PBANKA_122820	GDH3	0	0.0008						PBANKA_122820	GDH3	0	0
PBANKA_142070		0.0005	0						PBANKA_142070		0	0
PBANKA_146270	THO2	0.0005	0						PBANKA_146270	THO2	0	0
PBANKA_040460	AHA1	0	0						PBANKA_040460	AHA1	0	0
PBANKA_060280	UBC	0	0						PBANKA_060280	UBC	0	0
PBANKA_070410	UBE4B	0	0						PBANKA_070410	UBE4B	0	0
PBANKA_071740		0	0						PBANKA_071740		0	0
PBANKA_090450		0	0						PBANKA_090450		0	0
PBANKA_092960		0	0						PBANKA_092960		0.000531491	0.000746826
PBANKA_102580		0.0004	0						PBANKA_102580		0	0
PBANKA_102660		0	0						PBANKA_102660		0	0
PBANKA_111100		0	0						PBANKA_111100		0	0.000746826
PBANKA_111570		0	0						PBANKA_111570		0	0
PBANKA_114300		0.0004	0						PBANKA_114300		0	0
PBANKA_120490		0.0004	0						PBANKA_120490		0	0
PBANKA_120590	ApiAP2	0	0						PBANKA_120590	ApiAP2	0	0
PBANKA_120660		0	0						PBANKA_120660		0	0
PBANKA_123660		0.0004	0						PBANKA_123660		0	0
PBANKA_130170	SF3A1	0	0.0006						PBANKA_130170	SF3A1	0	0
PBANKA_133840		0	0						PBANKA_133840		0	0
PBANKA_135670		0	0						PBANKA_135670		0	0
PBANKA_136180		0	0.0006						PBANKA_136180		0	0
PBANKA_140990		0	0						PBANKA_140990		0	0
PBANKA_143620	SET10	0	0						PBANKA_143620	SET10	0	0
PBANKA_144510	ClpQ	0	0						PBANKA_144510	ClpQ	0	0
PBANKA_145300		0.0004	0						PBANKA_145300		0	0
PBANKA_010420		0	0						PBANKA_010420		0	0
PBANKA_030230		0	0						PBANKA_030230		0	0
PBANKA_031180		0	0						PBANKA_031180		0	0
PBANKA_050930		0	0						PBANKA_050930		0.000531491	0
PBANKA_071750		0	0						PBANKA_071750		0	0
PBANKA_080910		0	0						PBANKA_080910		0	0
PBANKA_083440	MAS1	0	0						PBANKA_083440	MAS1	0	0
PBANKA_092550	CDPK6	0	0						PBANKA_092550	CDPK6	0	0
PBANKA_092780		0	0						PBANKA_092780		0.000531491	0
PBANKA_112200		0	0						PBANKA_112200		0	0
PBANKA_113110	ADSS	0	0.0006						PBANKA_113110	ADSS	0	0
PBANKA_120370		0	0						PBANKA_120370		0	0
PBANKA_120480	PhLP1	0	0						PBANKA_120480	PhLP1	0	0
PBANKA_120850		0	0						PBANKA_120850		0.000797236	0.000746826
PBANKA_123330	DDX23	0.0007	0						PBANKA_123330	DDX23	0	0
PBANKA_123840		0	0.0006						PBANKA_123840		0.000531491	0
PBANKA_131890		0	0						PBANKA_131890		0	0
PBANKA_135870		0	0						PBANKA_135870		0.000797236	0.000746826
PBANKA_142750		0	0						PBANKA_142750		0.000797236	0
PBANKA_143140		0.0007	0						PBANKA_143140		0	0
PBANKA_145780	ARFGAP	0	0						PBANKA_145780	ARFGAP	0	0
PBANKA_145890		0	0						PBANKA_145890		0.000531491	0
PBANKA_146160		0.0007	0						PBANKA_146160		0	0
PBANKA_010440		0.0005	0						PBANKA_010440		0	0
PBANKA_040140		0	0						PBANKA_040140		0	0
PBANKA_040830		0	0						PBANKA_040830		0	0
PBANKA_041730		0.0005	0						PBANKA_041730		0	0
PBANKA_050540		0	0						PBANKA_050540		0	0
PBANKA_071520		0.0005	0						PBANKA_071520		0	0
PBANKA_072000		0.0005	0						PBANKA_072000		0	0
PBANKA_072170		0	0						PBANKA_072170		0.000531491	0
PBANKA_081090		0.0005	0						PBANKA_081090		0	0
PBANKA_082650	HDAC1	0.0005	0						PBANKA_082650	HDAC1	0	0
PBANKA_083380		0	0						PBANKA_083380		0	0
PBANKA_091900	RPN7	0	0						PBANKA_091900	RPN7	0.000531491	0
PBANKA_093710	VPS35	0	0						PBANKA_093710	VPS35	0	0
PBANKA_101000		0	0						PBANKA_101000		0	0
PBANKA_102460	LISP1	0.0005	0						PBANKA_102460	LISP1	0	0
PBANKA_103220		0	0						PBANKA_103220		0	0
PBANKA_110800		0	0						PBANKA_110800		0	0
PBANKA_113310	ARK3	0	0						PBANKA_113310	ARK3	0.000531491	0
PBANKA_114400	RPN11	0	0						PBANKA_114400	RPN11	0	0
PBANKA_122350		0	0						PBANKA_122350		0	0
PBANKA_132510		0.0005	0						PBANKA_132510		0	0
PBANKA_133610		0	0						PBANKA_133610		0	0
PBANKA_135240		0.0005	0						PBANKA_135240		0	0
PBANKA_141390		0	0						PBANKA_141390		0	0
PBANKA_143105	CPN10	0	0						PBANKA_143105	CPN10	0	0
PBANKA_143240	PLP2	0	0						PBANKA_143240	PLP2	0	0
PBANKA_143350		0	0						PBANKA_143350		0	0
PBANKA_144630	PRP2	0	0						PBANKA_144630	PRP2	0	0
PBANKA_020290		0	0						PBANKA_020290		0	0
PBANKA_020800	C-CAP	0	0						PBANKA_020800	C-CAP	0	0
PBANKA_031280		0	0.0006						PBANKA_031280		0	0
PBANKA_040640		0	0						PBANKA_040640		0	0
PBANKA_041790		0.0004	0						PBANKA_041790		0	0
PBANKA_052260		0	0						PBANKA_052260		0	0
PBANKA_052420	Sep-02	0	0						PBANKA_052420	37500	0	0
PBANKA_060160		0	0						PBANKA_060160		0	0
PBANKA_061990		0.0004	0						PBANKA_061990		0	0
PBANKA_062090		0	0						PBANKA_062090		0	0
PBANKA_070240		0	0.0006						PBANKA_070240		0	0
PBANKA_070810	DLC1	0	0						PBANKA_070810	DLC1	0	0
PBANKA_070920		0	0						PBANKA_070920		0	0
PBANKA_071100		0.0004	0						PBANKA_071100		0	0
PBANKA_072010		0.0004	0						PBANKA_072010		0	0
PBANKA_080670		0	0						PBANKA_080670		0	0
PBANKA_080750		0	0						PBANKA_080750		0.000797236	0
PBANKA_082180	PRP24	0.0004	0						PBANKA_082180	PRP24	0	0
PBANKA_082670		0	0						PBANKA_082670		0	0
PBANKA_083090	LRR8	0	0						PBANKA_083090	LRR8	0	0
PBANKA_083560	PKAc	0	0						PBANKA_083560	PKAc	0	0
PBANKA_090260	NFYB	0.0004	0						PBANKA_090260	NFYB	0	0
PBANKA_090950		0	0						PBANKA_090950		0	0
PBANKA_093390		0.0004	0						PBANKA_093390		0	0
PBANKA_094290		0.0004	0						PBANKA_094290		0	0
PBANKA_094320		0	0						PBANKA_094320		0.000797236	0
PBANKA_100770		0	0						PBANKA_100770		0	0
PBANKA_101850		0.0004	0						PBANKA_101850		0	0
PBANKA_102380		0	0						PBANKA_102380		0	0
PBANKA_103880		0	0						PBANKA_103880		0	0
PBANKA_110710	SUB1	0	0						PBANKA_110710	SUB1	0	0
PBANKA_110900		0.0004	0						PBANKA_110900		0	0
PBANKA_112680		0	0						PBANKA_112680		0	0
PBANKA_114210		0	0						PBANKA_114210		0	0
PBANKA_114570		0	0						PBANKA_114570		0	0
PBANKA_120180		0	0						PBANKA_120180		0.000797236	0
PBANKA_121300	ADA2	0.0004	0						PBANKA_121300	ADA2	0	0
PBANKA_122830		0	0						PBANKA_122830		0	0
PBANKA_130330		0	0						PBANKA_130330		0	0
PBANKA_130990		0	0						PBANKA_130990		0	0
PBANKA_131040	CEN2	0	0						PBANKA_131040	CEN2	0	0
PBANKA_131050		0	0						PBANKA_131050		0	0
PBANKA_131160		0	0						PBANKA_131160		0	0
PBANKA_132360		0	0						PBANKA_132360		0	0
PBANKA_132600		0	0						PBANKA_132600		0	0
PBANKA_132610		0.0004	0						PBANKA_132610		0	0
PBANKA_133130		0.0004	0						PBANKA_133130		0	0
PBANKA_134560		0	0						PBANKA_134560		0	0
PBANKA_135690	PRPF4	0	0						PBANKA_135690	PRPF4	0	0
PBANKA_140290		0	0						PBANKA_140290		0	0
PBANKA_140620		0	0						PBANKA_140620		0	0
PBANKA_140700		0	0						PBANKA_140700		0	0
PBANKA_141550	USP39	0.0004	0						PBANKA_141550	USP39	0	0
PBANKA_142700		0	0.0006						PBANKA_142700		0	0
PBANKA_143940	ASF1	0	0						PBANKA_143940	ASF1	0.000797236	0
PBANKA_144160	ATX3	0	0						PBANKA_144160	ATX3	0	0
PBANKA_144330		0	0						PBANKA_144330		0	0
PBANKA_145040		0.0004	0						PBANKA_145040		0	0
PBANKA_145280		0	0						PBANKA_145280		0	0
PBANKA_010240		0	0						PBANKA_010240		0.000531491	0
PBANKA_010470		0	0						PBANKA_010470		0	0
PBANKA_020180		0	0						PBANKA_020180		0	0
PBANKA_020920	PIESP15	0	0						PBANKA_020920	PIESP15	0	0
PBANKA_040190		0	0						PBANKA_040190		0.000531491	0
PBANKA_040230	BCKDH-E2	0	0						PBANKA_040230	BCKDH-E2	0	0
PBANKA_041030	RPN12	0	0						PBANKA_041030	RPN12	0	0
PBANKA_051270		0	0						PBANKA_051270		0	0
PBANKA_051520	MORN1	0	0						PBANKA_051520	MORN1	0	0
PBANKA_060110		0	0						PBANKA_060110		0	0
PBANKA_060290		0	0						PBANKA_060290		0	0.000746826
PBANKA_062220		0	0						PBANKA_062220		0	0
PBANKA_071700		0	0						PBANKA_071700		0	0
PBANKA_071910		0	0						PBANKA_071910		0	0
PBANKA_080340		0	0						PBANKA_080340		0	0
PBANKA_080820		0	0						PBANKA_080820		0	0
PBANKA_081390	RPN8	0	0						PBANKA_081390	RPN8	0.000531491	0
PBANKA_082250		0	0						PBANKA_082250		0.000531491	0
PBANKA_090410	RAB6	0	0						PBANKA_090410	RAB6	0	0
PBANKA_090630		0	0						PBANKA_090630		0	0
PBANKA_091830		0	0						PBANKA_091830		0	0
PBANKA_092030		0	0						PBANKA_092030		0	0
PBANKA_092880	U2AF1	0	0						PBANKA_092880	U2AF1	0.000531491	0
PBANKA_093020	MLH	0	0						PBANKA_093020	MLH	0	0.000746826
PBANKA_093220		0	0						PBANKA_093220		0	0
PBANKA_093500		0	0						PBANKA_093500		0.000531491	0
PBANKA_101420		0	0						PBANKA_101420		0.000531491	0
PBANKA_102770	UDG	0	0						PBANKA_102770	UDG	0	0
PBANKA_110420	BCKDHB	0	0						PBANKA_110420	BCKDHB	0	0
PBANKA_110860		0	0						PBANKA_110860		0.000531491	0
PBANKA_112780		0	0						PBANKA_112780		0	0
PBANKA_113040		0	0						PBANKA_113040		0	0
PBANKA_114290	SKP1	0	0						PBANKA_114290	SKP1	0	0
PBANKA_120980		0	0						PBANKA_120980		0.000531491	0
PBANKA_121130	ATG18	0	0						PBANKA_121130	ATG18	0	0
PBANKA_122030		0	0						PBANKA_122030		0	0
PBANKA_130300		0	0						PBANKA_130300		0.000531491	0
PBANKA_132570	TLP1	0	0						PBANKA_132570	TLP1	0	0
PBANKA_134000		0	0						PBANKA_134000		0.000531491	0
PBANKA_134330		0	0						PBANKA_134330		0	0
PBANKA_134390		0	0						PBANKA_134390		0	0
PBANKA_135780		0	0						PBANKA_135780		0.000531491	0
PBANKA_136010	NT1	0	0						PBANKA_136010	NT1	0	0
PBANKA_142490		0	0						PBANKA_142490		0	0
PBANKA_143190		0	0						PBANKA_143190		0.000531491	0
PBANKA_144700		0	0						PBANKA_144700		0	0
PBANKA_145420		0	0						PBANKA_145420		0	0
PBANKA_146050	GAK	0	0						PBANKA_146050	GAK	0	0.000746826

### Sheet: Panel C
Time in sec	CRK5		SOC2		CDKrs		CDT1
Time in sec	CRK5 IP	SOC2 IP	CRK5 IP	SOC2 IP	CRK5 IP	SOC2 IP	CRK5 IP	SOC2 IP
0	100	100	100	100	100	100	100	100
15	100	126.5	97.27	100	95.45	93.15	75.82	58.17
30	100	103.64	106.03	100	101.32	113.55	53.3	39.49
60	100	100.57	118.13	100	99.82	111.52	20.93	0
60 + BKI	100	117.33	111.57	100	102.18	110.89	62.16	79.33

### Sheet: Panel D
	CRK5-S693	CRK5-S650	CRK5-S680	CRK5-S654
0	1	1	1	ND
15	1.08786	0.457965	1.32952	ND
30	2.45501	0.260468	0.34233	ND
60	2.327	0.505703	0.187367	1
60 +BKI	ND	0.261538	0.153928	ND

### Sheet: Panel F
	820	CRK51-562
Replicate 1	31.9367	0
	47.1197	0.788587
	36.1251	0
	27.7483	0
Replicate 2	46.8703	2.67772
	52.2784	2.67772
	59.4892	2.97524
	68.5027	4.46286
Replicate 3	18.6207	0.478571
	10.0862	0
	13.1897	0
	10.8621	0

### Sheet: Panel G
	820	CRK51-562
Replicate 1	58	20
Replicate 2	69.06	44.59
Replicate 3	54.36	29.7
